# Multiplexed sequence-resolved screening of transient DNA hybridization for programmable nanotechnology

**DOI:** 10.64898/2026.08.25.746935

**Authors:** Carolien Bastiaanssen, Ran Huo, Patrick Irmisch, Archana Sivaraman, Ralf Seidel, Kristin S. Grußmayer, Chirlmin Joo

## Abstract

DNA-based technologies rely on short, transient hybridization events, but selecting sequences with desired kinetic properties remains largely empirical because hybridization kinetics are difficult to predict from sequence and slow to measure one sequence at a time. Here, we introduce SPARXS-Hyb, an implementation of SPARXS (Single-molecule Parallel Analysis for Rapid eXploration of Sequence space) for multiplexed sequence-resolved screening of DNA hybridization. Using a surface-immobilized docking-strand library and a quencher-labelled imager-strand library, we screened 128 different DNA sequences in a single kinetic measurement, exposing all sequences to identical experimental conditions. This multiplexed approach removes a major confounding factor of serial measurements, allowing sequence-dependent differences to be compared directly. The resulting dataset reveals sequence-dependent transient binding behaviours and enabled us to identify a sequence with which an order-of-magnitude higher sampling rate can be achieved in DNA-PAINT (DNA points accumulation for imaging in nanoscale topography), a super-resolution microscopy technique based on DNA hybridization. By enabling multiplexed screening across a sequence library, SPARXS-Hyb provides a route to kinetics-guided sequence selection for programmable transient interactions in DNA nanotechnology.
