## Supplementary material for "Multiplexed sequence-resolved screening of transient DNA hybridization for programmable nanotechnology": Table S1

### Sheet: Sheet1
sequence	tau_bound_match_replicate_1_mean	tau_bound_match_replicate_1_ci_low	tau_bound_match_replicate_1_ci_high	tau_bound_match_replicate_2_mean	tau_bound_match_replicate_2_ci_low	tau_bound_match_replicate_2_ci_high	tau_unbound_replicate_1_mean	tau_unbound_replicate_1_ci_low	tau_unbound_replicate_1_ci_high	tau_unbound_replicate_2_mean	tau_unbound_replicate_2_ci_low	tau_unbound_replicate_2_ci_high	selected_replicate_1	selected_replicate_2	selected_both	binders	dG	k_on_replicate_1_mean	k_on_replicate_1_ci_low	k_on_replicate_1_ci_high	k_on_replicate_2_mean	k_on_replicate_2_ci_low	k_on_replicate_2_ci_high	k_hyb_replicate_1_mean	k_hyb_replicate_1_ci_low	k_hyb_replicate_1_ci_high	k_hyb_replicate_2_mean	k_hyb_replicate_2_ci_low	k_hyb_replicate_2_ci_high	n_dwells_bound_replicate_1	n_dwells_unbound_replicate_1	n_dwells_bound_replicate_2	n_dwells_unbound_replicate_2
AAAAAAA	0.8257	0.5955	1.0902	0.9884	0.6998	1.3203	1.1213	1.0363	1.1942	1.279	1.0925	1.4761	FALSE	FALSE	FALSE			0.8918	0.8374	0.965	0.7819	0.6775	0.9153							4566	4634	861	847
AAAAAAG	0.9558	0.5856	1.5104	1.0406	0.3338	2.2092	1.8056	1.7069	1.9213	1.0091	0.8128	1.2353	FALSE	FALSE	FALSE			0.5538	0.5205	0.5859	0.991	0.8095	1.2303							8967	9197	1086	1042
AAAAAGA	0.6141	0.4137	0.7989	0.8473	0.4585	1.3756	1.3879	1.2981	1.5019	0.9942	0.8564	1.1396	FALSE	FALSE	FALSE			0.7205	0.6658	0.7704	1.0058	0.8775	1.1677							4664	4774	1191	1178
AAAAAGG	0.3909	0.3826	0.402	0.3154	0.2799	0.3795	3.8234	3.7136	3.9096	2.931	2.7801	3.0695	TRUE	FALSE	FALSE	4	-15.1077	0.2615	0.2558	0.2693	0.3412	0.3258	0.3597	6.5387	6.3945	6.732	8.5295	8.1446	8.9925	91881	92091	11065	10702
AAAAGAA	0.8514	0.5872	1.1446	0.4865	0.2648	0.9102	1.396	1.303	1.5031	1.2261	1.0531	1.4157	FALSE	FALSE	FALSE			0.7163	0.6653	0.7675	0.8156	0.7064	0.9496							4735	4821	1078	1038
AAAAGAG	0.2942	0.2669	0.3148	0.8295	0.3299	1.7829	4.5923	4.4265	4.7572	3.2482	3.0202	3.4537	TRUE	TRUE	TRUE	2	-14.7477	0.2178	0.2102	0.2259	0.3079	0.2895	0.3311	10.8878	10.5104	11.2956	15.3931	14.4772	16.5552	76050	76192	9858	9478
AAAAGGA	0.36	0.249	0.4951	0.638	0.3695	0.9313	3.4647	3.3337	3.601	2.5304	2.3516	2.7385	TRUE	TRUE	TRUE	8	-15.8482	0.2886	0.2777	0.3	0.3952	0.3652	0.4252	3.6078	3.4713	3.7496	4.9399	4.5645	5.3155	36728	36869	5291	5099
AAAAGGG	0.6744	0.6579	0.688	0.5496	0.5103	0.5866	1.6781	1.6656	1.6906	1.4197	1.3883	1.456	TRUE	TRUE	TRUE	12	-16.4696	0.5959	0.5915	0.6004	0.7044	0.6868	0.7203	4.9659	4.9292	5.0032	5.8698	5.7234	6.0025	257566	258069	25650	25358
AAAGAAA	1.015	0.8042	1.2722	0.7733	0.2785	1.6874	1.3111	1.2155	1.4057	1.1001	0.986	1.2363	FALSE	FALSE	FALSE			0.7627	0.7114	0.8227	0.909	0.8089	1.0142							6059	6155	1325	1294
AAAGAAG	0.3739	0.3608	0.3876	0.4024	0.3553	0.5003	5.0653	4.8335	5.3415	3.2573	2.9785	3.5492	TRUE	TRUE	TRUE	2	-14.7305	0.1974	0.1872	0.2069	0.307	0.2818	0.3357	9.8711	9.3607	10.3445	15.3501	14.0877	16.787	61774	61958	7346	6952
AAAGAGA	0.4632	0.334	0.6006	0.4744	0.1684	0.76	3.2733	3.1562	3.4041	2.4195	2.2606	2.5826	TRUE	TRUE	TRUE	7	-15.4387	0.3055	0.2938	0.3168	0.4133	0.3872	0.4424	4.3643	4.1966	4.5262	5.9044	5.5315	6.3194	39655	39760	4991	4832
AAAGAGG	0.8238	0.8014	0.8424	0.7319	0.6848	0.7794	1.7663	1.7532	1.7805	1.465	1.4317	1.4955	TRUE	TRUE	TRUE	10	-16.0545	0.5662	0.5616	0.5704	0.6826	0.6687	0.6985	5.6616	5.6164	5.7039	6.8259	6.6867	6.9847	243695	244309	26937	26623
AAAGGAA	0.5606	0.3919	0.7279	0.7719	0.3352	1.1725	3.1423	2.9748	3.3228	2.2771	2.0794	2.5271	FALSE	TRUE	FALSE			0.3182	0.301	0.3362	0.4392	0.3957	0.4809							28312	28438	3784	3561
AAAGGAG	0.8508	0.8329	0.8696	0.6838	0.6393	0.7359	2.2653	2.2432	2.2899	1.7367	1.6914	1.7833	TRUE	TRUE	TRUE	10	-16.115	0.4414	0.4367	0.4458	0.5758	0.5608	0.5912	4.4144	4.367	4.4579	5.758	5.6076	5.9123	206752	207297	22895	22555
AAAGGGA	0.3385	0.3259	0.3524	0.2985	0.274	0.3268	1.6848	1.6703	1.6979	1.4386	1.4097	1.4729	TRUE	TRUE	TRUE	18	-17.218	0.5935	0.589	0.5987	0.6951	0.6789	0.7094	3.2975	3.272	3.3261	3.8618	3.7718	3.9409	293973	294328	31518	31109
AAAGGGG	1.1873	1.1397	1.227	1.1031	0.9837	1.2376	0.9036	0.8954	0.9113	0.8044	0.7819	0.8256	TRUE	TRUE	TRUE	28	-17.8421	1.1067	1.0973	1.1168	1.2432	1.2112	1.2789	3.9524	3.919	3.9886	4.4399	4.3259	4.5676	203897	204656	18197	18137
AAGAAAA	0.7257	0.5536	0.9159	0.9914	0.2391	1.9273	1.4879	1.3938	1.6019	1.0227	0.8139	1.2207	FALSE	FALSE	FALSE			0.6721	0.6243	0.7175	0.9778	0.8192	1.2287							6492	6648	880	836
AAGAAAG	0.4884	0.4751	0.5015	0.4834	0.4438	0.5279	4.3544	4.2016	4.4852	3.433	3.1862	3.7322	TRUE	TRUE	TRUE	2	-14.7338	0.2297	0.223	0.238	0.2913	0.2679	0.3139	11.4826	11.1478	11.9002	14.5645	13.3969	15.6927	77030	77386	8837	8496
AAGAAGA	0.2637	0.2221	0.3338	0.3855	0.1548	0.7583	3.5289	3.4079	3.6582	2.0806	1.9448	2.2344	TRUE	TRUE	TRUE	7	-15.45	0.2834	0.2734	0.2934	0.4806	0.4475	0.5142	4.0482	3.9051	4.1919	6.8662	6.3935	7.3456	45347	45513	5650	5505
AAGAAGG	1.0384	1.0157	1.061	0.9072	0.8391	0.9874	1.9956	1.9762	2.0187	1.6736	1.6237	1.7249	TRUE	TRUE	TRUE	10	-16.0631	0.5011	0.4954	0.506	0.5975	0.5797	0.6159	5.011	4.9537	5.0602	5.9751	5.7974	6.1588	202947	203465	22488	22177
AAGAGAA	0.5917	0.4297	0.7916	0.5393	0.2694	0.9054	3.254	3.1167	3.4052	2.9393	2.6759	3.2185	TRUE	TRUE	TRUE	5	-15.2301	0.3073	0.2937	0.3209	0.3402	0.3107	0.3737	6.1463	5.8734	6.417	6.8043	6.2141	7.4741	35411	35569	5243	4990
AAGAGAG	0.8354	0.8147	0.8557	0.7291	0.6774	0.7824	1.8464	1.8311	1.8644	1.5614	1.5177	1.6058	TRUE	TRUE	TRUE	10	-15.7431	0.5416	0.5364	0.5461	0.6405	0.6227	0.6589	5.4159	5.3637	5.4612	6.4045	6.2274	6.5889	184419	184858	21339	21048
AAGAGGA	0.4551	0.4378	0.4736	0.4156	0.3662	0.4696	1.5686	1.5571	1.5817	1.3592	1.3253	1.3899	TRUE	TRUE	TRUE	16	-16.8107	0.6375	0.6322	0.6422	0.7357	0.7195	0.7545	3.9844	3.9514	4.0139	4.5983	4.4967	4.7159	257615	257982	26440	26120
AAGAGGG	1.2816	1.2123	1.3462	1.4215	1.2291	1.6297	0.8943	0.8874	0.9026	0.9048	0.88	0.9297	TRUE	TRUE	TRUE	20	-17.4305	1.1182	1.1079	1.1269	1.1052	1.0756	1.1364	5.591	5.5396	5.6344	5.5261	5.3781	5.6818	163364	164191	16805	16740
AAGGAAA	0.3972	0.3014	0.5112	0.3909	0.1747	0.626	3.5914	3.4789	3.7107	2.7046	2.5059	2.9282	TRUE	TRUE	TRUE	8	-15.6073	0.2784	0.2695	0.2874	0.3697	0.3415	0.3991	3.4805	3.3686	3.5931	4.6218	4.2688	4.9882	48050	48273	6125	5865
AAGGAAG	1.1537	1.1281	1.187	0.993	0.9129	1.0695	2.0357	2.0174	2.0548	1.606	1.5637	1.6504	TRUE	TRUE	TRUE	9	-16.1026	0.4912	0.4867	0.4957	0.6227	0.6059	0.6395	5.4581	5.4074	5.5076	6.9185	6.7324	7.1057	206897	207647	19435	19201
AAGGAGA	0.4561	0.436	0.4787	0.4397	0.3887	0.4975	1.3077	1.2986	1.3175	1.1512	1.1269	1.1775	TRUE	TRUE	TRUE	16	-16.8134	0.7647	0.759	0.7701	0.8687	0.8493	0.8874	4.7794	4.7438	4.8129	5.4291	5.3079	5.5462	252637	252910	27345	27094
AAGGAGG	1.2575	1.1994	1.3249	1.2663	1.1017	1.4637	0.9414	0.931	0.9517	0.8772	0.8498	0.9065	TRUE	TRUE	TRUE	19	-17.432	1.0622	1.0508	1.0741	1.14	1.1031	1.1767	5.5908	5.5303	5.6532	6	5.806	6.1934	136906	137807	13248	13217
AAGGGAA	0.4226	0.406	0.439	0.4056	0.3638	0.455	1.9277	1.9096	1.9449	1.6877	1.6411	1.7311	TRUE	TRUE	TRUE	26	-17.0093	0.5188	0.5142	0.5237	0.5925	0.5777	0.6093	1.9952	1.9776	2.0141	2.2789	2.2218	2.3436	239584	239864	25491	25069
AAGGGAG	1.6161	1.5235	1.7253	1.7159	1.4162	2.0113	1.0829	1.0731	1.0947	0.9944	0.9645	1.0255	TRUE	TRUE	TRUE	32	-17.492	0.9234	0.9135	0.9319	1.0056	0.9751	1.0368	2.8858	2.8547	2.9121	3.1426	3.0473	3.24	143783	144735	15422	15345
AAGGGGA	0.8118	0.7798	0.8449	0.7562	0.6517	0.8497	0.7752	0.7696	0.7809	0.7222	0.7079	0.7371	TRUE	TRUE	TRUE	32	-18.5987	1.29	1.2806	1.2994	1.3847	1.3567	1.4126	4.0312	4.0018	4.0606	4.3271	4.2396	4.4145	312872	313516	28848	28750
AAGGGGG	1.673	1.5123	1.8243	0.995	0.6386	1.3773	0.6314	0.6183	0.643	0.7373	0.6881	0.7815	TRUE	TRUE	TRUE	32	-19.2396	1.5838	1.5552	1.6173	1.3563	1.2796	1.4533	4.9493	4.86	5.0542	4.2384	3.9987	4.5415	46364	46780	6397	6367
AGAAAAA	0.6238	0.4907	0.7734	1.1913	0.6767	1.8976	1.3715	1.2867	1.4638	1.6329	1.4382	1.8457	FALSE	FALSE	FALSE			0.7291	0.6832	0.7772	0.6124	0.5418	0.6953							8180	8346	1571	1508
AGAAAAG	0.5191	0.5044	0.532	0.451	0.4199	0.4937	3.8562	3.7662	3.9592	2.7473	2.6116	2.8753	TRUE	TRUE	TRUE	4	-14.7997	0.2593	0.2526	0.2655	0.364	0.3478	0.3829	6.4831	6.3144	6.638	9.0998	8.6947	9.5727	118517	118884	12917	12519
AGAAAGA	0.2548	0.2163	0.3057	0.6704	0.3779	1.1401	2.8517	2.7961	2.9308	2.1325	2.002	2.2468	TRUE	TRUE	TRUE	8	-15.5103	0.3507	0.3412	0.3576	0.4689	0.4451	0.4995	4.3834	4.265	4.4705	5.8617	5.5635	6.2438	70351	70520	8834	8612
AGAAAGG	0.8641	0.8404	0.8918	0.7964	0.7314	0.8659	1.7608	1.7465	1.7761	1.4541	1.4233	1.4877	TRUE	TRUE	TRUE	8	-16.1279	0.5679	0.563	0.5726	0.6877	0.6722	0.7026	7.099	7.0379	7.1572	8.5964	8.4022	8.7824	244775	245423	28272	27884
AGAAGAA	0.4019	0.2861	0.5611	0.4579	0.2563	0.7131	3.6816	3.5288	3.8444	2.5136	2.3032	2.7276	TRUE	TRUE	TRUE	7	-15.2982	0.2716	0.2601	0.2834	0.3978	0.3666	0.4342	3.8803	3.716	4.0483	5.6834	5.2375	6.2026	38639	38839	4739	4542
AGAAGAG	0.8949	0.87	0.9213	0.7518	0.6792	0.8201	2.0354	2.0138	2.0572	1.6587	1.6073	1.7112	TRUE	TRUE	TRUE	7	-15.7758	0.4913	0.4861	0.4966	0.6029	0.5844	0.6222	7.0186	6.9443	7.0939	8.6126	8.3484	8.888	187192	187654	20102	19783
AGAAGGA	0.3821	0.3657	0.3967	0.351	0.3046	0.4076	1.5352	1.5246	1.5468	1.2594	1.232	1.2855	TRUE	TRUE	TRUE	12	-16.8765	0.6514	0.6465	0.6559	0.794	0.7779	0.8117	5.4282	5.3875	5.4659	6.6169	6.4826	6.7641	269880	270166	30303	29974
AGAAGGG	1.2295	1.168	1.2859	1.1409	0.9914	1.2995	0.9279	0.9219	0.9351	0.8175	0.7997	0.8362	TRUE	TRUE	TRUE	16	-17.4963	1.0777	1.0694	1.0847	1.2232	1.1959	1.2505	6.7356	6.6838	6.7795	7.6453	7.4743	7.8154	233292	234256	24233	24157
AGAGAAA	0.2604	0.2241	0.3007	0.5066	0.3561	0.7245	3.8635	3.7508	3.977	2.202	2.0795	2.3321	TRUE	TRUE	TRUE	7	-15.2616	0.2588	0.2514	0.2666	0.4541	0.4288	0.4809	3.6976	3.5921	3.8087	6.4876	6.1257	6.8698	63910	64065	9582	9245
AGAGAAG	0.9756	0.9472	0.9995	0.9093	0.8358	0.9791	1.8517	1.8349	1.867	1.4888	1.4561	1.5271	TRUE	TRUE	TRUE	7	-15.756	0.54	0.5356	0.545	0.6717	0.6548	0.6868	7.7149	7.6517	7.7856	9.5955	9.3548	9.8109	238961	239794	25387	25071
AGAGAGA	0.3684	0.3417	0.3931	0.3166	0.2687	0.3794	1.1577	1.1501	1.1659	0.9809	0.9573	1.0018	TRUE	TRUE	TRUE	11	-16.5127	0.8638	0.8577	0.8695	1.0195	0.9982	1.0446	7.8526	7.7973	7.9045	9.2679	9.0746	9.4964	238833	239092	28446	28208
AGAGAGG	1.145	1.0963	1.2018	1.2754	1.1192	1.4495	0.8645	0.8554	0.8718	0.8368	0.8154	0.8578	TRUE	TRUE	TRUE	13	-17.0926	1.1567	1.1471	1.169	1.195	1.1658	1.2264	8.898	8.8235	8.9926	9.1925	8.9675	9.4338	165841	166698	20020	19940
AGAGGAA	0.4611	0.4439	0.4763	0.47	0.4289	0.5203	1.546	1.5363	1.5562	1.3602	1.3331	1.3863	TRUE	TRUE	TRUE	14	-16.6611	0.6468	0.6426	0.6509	0.7352	0.7213	0.7501	4.6202	4.5899	4.6494	5.2513	5.1525	5.3581	341714	342147	35837	35382
AGAGGAG	1.4842	1.3676	1.5826	1.2705	1.0395	1.5212	0.9468	0.938	0.9552	0.9101	0.8863	0.9386	TRUE	TRUE	TRUE	18	-17.145	1.0562	1.0469	1.0661	1.0988	1.0654	1.1283	5.8677	5.8161	5.9228	6.1043	5.919	6.2683	136705	137470	15809	15714
AGAGGGA	0.8196	0.7843	0.8512	0.6875	0.5848	0.808	0.6472	0.643	0.6517	0.5816	0.5691	0.594	TRUE	TRUE	TRUE	23	-18.2464	1.5451	1.5344	1.5552	1.7194	1.6835	1.7572	6.7179	6.6715	6.7618	7.4756	7.3196	7.6398	336820	337537	33002	32916
AGAGGGG	1.422	1.3156	1.5306	1.2255	0.9633	1.5248	0.7671	0.7529	0.7817	0.8163	0.7833	0.8609	TRUE	TRUE	TRUE	28	-18.8675	1.3036	1.2793	1.3282	1.225	1.1616	1.2767	4.6558	4.5688	4.7436	4.3751	4.1485	4.5595	46705	47101	8401	8362
AGGAAAA	0.2758	0.257	0.3031	0.3423	0.1802	0.5137	3.9626	3.8371	4.0721	3.1804	2.9257	3.4142	TRUE	TRUE	TRUE	8	-15.6629	0.2524	0.2456	0.2606	0.3144	0.2929	0.3418	3.1545	3.0697	3.2577	3.9303	3.6612	4.2725	73422	73629	8807	8491
AGGAAAG	1.3771	1.3472	1.4134	1.2246	1.1553	1.3077	1.9932	1.9743	2.0108	1.5941	1.5451	1.6395	TRUE	TRUE	TRUE	8	-16.1584	0.5017	0.4973	0.5065	0.6273	0.6099	0.6472	6.2713	6.2164	6.3314	7.8414	7.6243	8.0901	216558	217499	21960	21689
AGGAAGA	0.5036	0.4808	0.5248	0.498	0.4424	0.5541	1.3012	1.2921	1.3106	1.0872	1.0654	1.1099	TRUE	TRUE	TRUE	12	-16.8708	0.7685	0.763	0.7739	0.9198	0.901	0.9386	6.4043	6.3584	6.4494	7.6649	7.5082	7.8218	310844	311221	33546	33240
AGGAAGG	1.2604	1.1717	1.3391	1.1079	0.9556	1.2699	0.9773	0.9675	0.9859	0.9237	0.8949	0.9532	TRUE	TRUE	TRUE	14	-17.4893	1.0232	1.0143	1.0336	1.0826	1.0491	1.1174	7.3088	7.245	7.3828	7.7329	7.4936	7.9817	146151	147170	16536	16457
AGGAGAA	0.4871	0.4712	0.5011	0.4391	0.4046	0.4742	1.8017	1.7854	1.8136	1.5301	1.4994	1.5662	TRUE	TRUE	TRUE	15	-16.653	0.555	0.5514	0.5601	0.6536	0.6385	0.6669	3.7002	3.6759	3.734	4.357	4.2566	4.4462	268543	268891	31964	31515
AGGAGAG	1.9424	1.7887	2.0973	1.434	1.2089	1.6779	0.9927	0.9834	1.0033	0.9845	0.9588	1.0153	TRUE	TRUE	TRUE	17	-17.1371	1.0074	0.9967	1.0169	1.0157	0.9849	1.043	5.9256	5.863	5.9816	5.975	5.7937	6.1351	117229	117947	17444	17363
AGGAGGA	1.0112	0.9556	1.0699	0.9826	0.8159	1.14	0.6985	0.6932	0.7034	0.6584	0.6433	0.6734	TRUE	TRUE	TRUE	20	-18.2391	1.4316	1.4217	1.4426	1.5188	1.485	1.5545	7.1582	7.1083	7.2129	7.5942	7.425	7.7724	258689	259404	26395	26279
AGGAGGG	1.4146	1.3027	1.54	1.083	0.9193	1.3111	0.8503	0.8339	0.8709	0.9007	0.8622	0.9359	TRUE	TRUE	TRUE	27	-18.8575	1.1761	1.1482	1.1992	1.1102	1.0685	1.1598	4.3558	4.2527	4.4414	4.112	3.9574	4.2956	34573	34981	8868	8808
AGGGAAA	0.4703	0.4495	0.4911	0.431	0.3854	0.472	1.7009	1.6893	1.7116	1.3939	1.3666	1.4227	TRUE	TRUE	TRUE	18	-17.0359	0.5879	0.5842	0.592	0.7174	0.7029	0.7317	3.2662	3.2458	3.2887	3.9856	3.9049	4.0652	369215	369534	36405	35937
AGGGAAG	1.8917	1.7565	2.062	1.6378	1.3204	1.988	1.0117	1.0007	1.0209	0.8722	0.8442	0.9037	TRUE	TRUE	TRUE	21	-17.5305	0.9884	0.9795	0.9993	1.1465	1.1066	1.1846	4.7068	4.6644	4.7586	5.4596	5.2693	5.6407	148410	149555	13934	13918
AGGGAGA	0.9673	0.9064	1.0231	0.6641	0.5227	0.8409	0.6229	0.6184	0.628	0.5722	0.5579	0.5868	TRUE	TRUE	TRUE	24	-18.2414	1.6054	1.5924	1.6171	1.7476	1.7042	1.7924	6.6891	6.6348	6.7378	7.2818	7.1007	7.4685	233510	234134	22623	22578
AGGGAGG	1.5768	1.4453	1.7104	1.0968	0.8959	1.3695	0.8502	0.8329	0.8678	0.9198	0.8635	0.9799	TRUE	TRUE	TRUE	29	-18.859	1.1762	1.1523	1.2006	1.0872	1.0205	1.1581	4.0558	3.9736	4.1401	3.7489	3.519	3.9934	37232	37684	6410	6370
AGGGGAA	0.6632	0.6192	0.7117	0.745	0.605	0.9106	0.7858	0.782	0.7898	0.7162	0.7031	0.7304	TRUE	TRUE	TRUE	26	-18.4421	1.2726	1.2661	1.2788	1.3963	1.3691	1.4223	4.8946	4.8698	4.9184	5.3702	5.2658	5.4703	466415	467209	42820	42621
AGGGGAG	1.4911	1.3798	1.6157	1.053	0.8338	1.2966	0.9268	0.9066	0.9458	1.0447	0.9968	1.0966	TRUE	TRUE	TRUE	30	-18.923	1.079	1.0573	1.103	0.9572	0.9119	1.0032	3.5966	3.5244	3.6767	3.1907	3.0397	3.344	33386	33774	6094	6045
AGGGGGA	1.1495	1.0741	1.2251	0.8163	0.6759	0.9655	0.5167	0.5077	0.5249	0.5865	0.5561	0.6145	TRUE	TRUE	TRUE	21	-20.0539	1.9354	1.9051	1.9697	1.705	1.6273	1.7982	9.216	9.072	9.3794	8.1192	7.7492	8.563	61022	61327	8935	8898
AGGGGGG	1.1856	0.9825	1.4226	1.1268	0.8757	1.4497	0.895	0.8691	0.9254	0.9258	0.8775	0.9759	TRUE	TRUE	TRUE	21	-20.8006	1.1173	1.0806	1.1506	1.0801	1.0247	1.1396	5.3206	5.1458	5.4791	5.1436	4.8795	5.4267	18796	18965	5495	5448
GAAAAAA	0.656	0.4489	0.8431	1.0393	0.602	1.6145	2.2574	2.1291	2.382	1.845	1.617	2.1176	FALSE	FALSE	FALSE			0.443	0.4198	0.4697	0.542	0.4722	0.6184							14930	15231	1436	1371
GAAAAAG	0.7819	0.7396	0.8272	0.614	0.3056	0.7832	2.7936	2.6405	2.9329	2.301	1.9999	2.7019	FALSE	TRUE	FALSE			0.358	0.341	0.3787	0.4346	0.3701	0.5							26266	26472	2687	2428
GAAAAGA	0.3322	0.2926	0.3829	0.5058	0.1792	0.8531	3.9918	3.8489	4.1471	2.8156	2.5849	3.0645	TRUE	TRUE	TRUE	3	-14.9875	0.2505	0.2411	0.2598	0.3552	0.3263	0.3869	8.3505	8.0377	8.6605	11.8388	10.8773	12.8954	55906	56080	6560	6290
GAAAAGG	1.2259	1.2034	1.2488	1.0526	0.3306	1.1517	4.23	4.1213	4.3354	2.9353	2.7477	3.0914	TRUE	TRUE	TRUE	6	-15.6049	0.2364	0.2307	0.2426	0.3407	0.3235	0.3639	3.9401	3.8443	4.044	5.678	5.3913	6.0657	114278	114956	12965	12544
GAAAGAA	0.7969	0.4867	1.1594	0.6235	0.3559	1.0277	2.6144	2.481	2.771	1.7804	1.6503	1.9232	FALSE	TRUE	FALSE			0.3825	0.3609	0.4031	0.5617	0.52	0.606							20241	20455	3783	3591
GAAAGAG	1.0162	0.9986	1.0345	0.9736	0.911	1.0664	4.6017	4.4752	4.7371	3.5003	3.2871	3.7497	TRUE	TRUE	TRUE	4	-15.251	0.2173	0.2111	0.2235	0.2857	0.2667	0.3042	5.4328	5.2775	5.5863	7.1422	6.6672	7.6055	101080	101745	11748	11337
GAAAGGA	0.4816	0.4635	0.4997	0.4533	0.4009	0.5049	2.6139	2.5852	2.6425	2.0211	1.9504	2.0816	TRUE	TRUE	TRUE	8	-16.3523	0.3826	0.3784	0.3868	0.4948	0.4804	0.5127	4.7821	4.7304	4.8352	6.1848	6.005	6.4089	199864	200342	20181	19797
GAAAGGG	2.2133	2.1454	2.2748	1.7475	1.6175	1.8945	1.6095	1.5939	1.6246	1.4227	1.3809	1.4656	TRUE	TRUE	TRUE	12	-16.9724	0.6213	0.6155	0.6274	0.7029	0.6823	0.7242	5.1776	5.1295	5.2283	5.8574	5.686	6.0347	172290	173719	16599	16449
GAAGAAA	0.9382	0.6436	1.225	0.3275	0.1982	0.8665	2.6908	2.5638	2.83	2.725	2.4227	3.0707	FALSE	TRUE	FALSE			0.3716	0.3534	0.39	0.367	0.3257	0.4128							24682	24943	3636	3379
GAAGAAG	1.1531	1.1251	1.181	1.0689	0.9929	1.1428	5.1691	4.9521	5.4411	3.8199	3.4764	4.222	TRUE	TRUE	TRUE	4	-15.2568	0.1935	0.1838	0.2019	0.2618	0.2369	0.2877	4.8364	4.5947	5.0484	6.5447	5.9214	7.1913	86177	86823	9543	9031
GAAGAGA	0.5081	0.4863	0.5305	0.4819	0.4227	0.5566	1.9422	1.921	1.9622	1.55	1.5027	1.5952	TRUE	TRUE	TRUE	5	-15.9428	0.5149	0.5096	0.5206	0.6452	0.6269	0.6655	10.2976	10.1926	10.4112	12.9032	12.5376	13.3094	179747	180034	19308	19047
GAAGAGG	2.4827	2.3718	2.6075	2.3409	2.0659	2.6457	1.4327	1.4194	1.4458	1.2543	1.2195	1.292	TRUE	TRUE	TRUE	9	-16.5593	0.698	0.6917	0.7045	0.7973	0.774	0.82	7.7554	7.6851	7.828	8.8584	8.5999	9.1112	173530	175027	15113	14989
GAAGGAA	0.538	0.5266	0.5502	0.5104	0.4645	0.5679	3.0984	3.0555	3.1503	2.3796	2.2841	2.5078	TRUE	TRUE	TRUE	9	-16.1371	0.3227	0.3174	0.3273	0.4202	0.3988	0.4378	3.5861	3.527	3.6364	4.6693	4.4306	4.8645	187422	188062	14456	14110
GAAGGAG	2.7007	2.6054	2.812	2.1202	1.8911	2.3717	1.944	1.9191	1.9657	1.8358	1.7595	1.9084	TRUE	TRUE	TRUE	11	-16.6199	0.5144	0.5087	0.5211	0.5447	0.524	0.5683	4.6764	4.6248	4.7371	4.952	4.7636	5.1668	115418	116781	10666	10567
GAAGGGA	1.0394	1.0001	1.0806	0.9771	0.8747	1.0872	1.0833	1.0772	1.0912	0.8831	0.866	0.9046	TRUE	TRUE	TRUE	21	-17.7224	0.9231	0.9164	0.9283	1.1324	1.1055	1.1547	4.3957	4.3639	4.4206	5.3923	5.2641	5.4987	305270	306252	30261	30129
GAAGGGG	4.7257	3.8303	5.8826	2.2444	1.6615	3.0028	0.9814	0.9659	0.995	0.9947	0.9523	1.0357	TRUE	TRUE	TRUE	30	-18.3443	1.019	1.005	1.0353	1.0053	0.9655	1.0501	3.3965	3.3501	3.451	3.3511	3.2184	3.5003	77699	78790	7937	7921
GAGAAAA	0.6413	0.4104	0.9191	0.4752	0.2111	0.8471	4.0286	3.8035	4.2567	2.9262	2.6637	3.2169	FALSE	TRUE	FALSE			0.2482	0.2349	0.2629	0.3417	0.3109	0.3754							39867	40188	5219	4915
GAGAAAG	1.4228	1.3997	1.4436	1.3022	1.2143	1.3857	4.1275	4.031	4.2264	3.1191	2.9451	3.2873	TRUE	TRUE	TRUE	4	-15.2341	0.2423	0.2366	0.2481	0.3206	0.3042	0.3395	6.0569	5.9152	6.2019	8.0151	7.605	8.4887	123373	124451	13367	12975
GAGAAGA	0.5583	0.5347	0.584	0.4985	0.4331	0.5772	1.8287	1.8123	1.845	1.4457	1.4137	1.4773	TRUE	TRUE	TRUE	5	-15.9469	0.5468	0.542	0.5518	0.6917	0.6769	0.7074	10.9367	10.8401	11.0357	13.8341	13.5382	14.1473	237132	237716	24851	24554
GAGAAGG	2.6239	2.4745	2.7814	2.2001	1.9828	2.5129	1.4646	1.4519	1.4795	1.2923	1.2557	1.3317	TRUE	TRUE	TRUE	9	-16.5641	0.6828	0.6759	0.6888	0.7738	0.7509	0.7964	7.5864	7.51	7.6528	8.5979	8.3436	8.8485	153754	155302	15227	15133
GAGAGAA	0.5082	0.4975	0.5188	0.4768	0.4495	0.5055	2.6076	2.5795	2.6346	2.0943	2.0274	2.1561	TRUE	TRUE	TRUE	8	-15.7512	0.3835	0.3796	0.3877	0.4775	0.4638	0.4932	4.7937	4.7446	4.8459	5.9686	5.7975	6.1655	203089	203552	23273	22796
GAGAGAG	2.3101	2.245	2.3882	1.7162	1.6022	1.8445	1.3904	1.3752	1.406	1.3768	1.3321	1.4223	TRUE	TRUE	TRUE	7	-16.3904	0.7192	0.7112	0.7272	0.7263	0.7031	0.7507	10.2745	10.1605	10.3881	10.376	10.0441	10.7242	114910	115959	14892	14764
GAGAGGA	1.0915	1.0399	1.1404	1.0214	0.8406	1.1879	0.9822	0.9742	0.9893	0.8982	0.8757	0.9221	TRUE	TRUE	TRUE	18	-17.3135	1.0181	1.0108	1.0265	1.1133	1.0845	1.1419	5.6562	5.6156	5.7027	6.1852	6.0249	6.3441	214253	215082	22190	22066
GAGAGGG	2.6235	2.1056	3.262	1.0327	0.8259	1.2694	0.9762	0.9582	0.9969	1.0433	0.9945	1.0902	TRUE	TRUE	TRUE	22	-17.9331	1.0244	1.0031	1.0436	0.9585	0.9173	1.0055	4.6563	4.5596	4.7437	4.3568	4.1694	4.5706	47763	48463	9113	9058
GAGGAAA	0.6601	0.6502	0.669	0.5888	0.5615	0.6135	2.2563	2.2362	2.2749	1.8063	1.7616	1.8435	TRUE	TRUE	TRUE	9	-16.1096	0.4432	0.4396	0.4472	0.5536	0.5424	0.5677	4.9245	4.8842	4.9687	6.1513	6.0272	6.3074	321706	322543	29319	28867
GAGGAAG	3.0718	2.9171	3.2513	2.5133	2.2186	2.8387	1.6967	1.679	1.7161	1.5915	1.5264	1.6627	TRUE	TRUE	TRUE	11	-16.6046	0.5894	0.5827	0.5956	0.6283	0.6014	0.6551	5.358	5.2974	5.4145	5.7122	5.4676	5.9558	109516	111216	9146	9080
GAGGAGA	1.0836	1.0237	1.1428	1.0907	0.9345	1.2822	0.8711	0.8635	0.8787	0.7843	0.76	0.8063	TRUE	TRUE	TRUE	19	-17.3165	1.148	1.138	1.1581	1.275	1.2402	1.3158	6.042	5.9897	6.0951	6.7106	6.5275	6.9252	195815	196645	18732	18670
GAGGAGG	1.4797	1.3739	1.6087	1.2661	1.0082	1.6062	1.0349	1.0288	1.0418	1.005	0.9636	1.0472	TRUE	TRUE	TRUE	20	-17.9389	0.9663	0.9599	0.972	0.995	0.9549	1.0378	4.8314	4.7994	4.86	4.9751	4.7746	5.1889	381074	388613	9303	9276
GAGGGAA	1.4536	1.4123	1.4952	1.3431	1.2415	1.4758	1.0448	1.0387	1.0519	0.9876	0.9661	1.0142	TRUE	TRUE	TRUE	26	-17.5115	0.9571	0.9507	0.9627	1.0126	0.986	1.0351	3.6812	3.6564	3.7029	3.8944	3.7923	3.9811	281851	283117	24103	24005
GAGGGAG	20.6449	0.4511	221.265	2.0073	1.326	2.9749	1.2052	1.1824	1.2266	1.0345	0.985	1.0863	TRUE	TRUE	TRUE	29	-17.9944	0.8297	0.8153	0.8457	0.9667	0.9206	1.0152	2.8612	2.8112	2.9163	3.3333	3.1743	3.5008	46343	47350	6641	6604
GAGGGGA	1.5036	1.411	1.5915	1.0326	0.786	1.2818	0.8079	0.7968	0.8231	0.818	0.7828	0.8571	TRUE	TRUE	TRUE	30	-19.0992	1.2378	1.2149	1.255	1.2225	1.1667	1.2775	4.1259	4.0497	4.1834	4.075	3.8891	4.2582	65567	66142	7293	7243
GAGGGGG	1.4424	1.3486	1.5431	1.2372	1.0373	1.5076	1.155	1.1189	1.1866	1.018	0.9593	1.0839	TRUE	TRUE	TRUE	28	-19.7316	0.8658	0.8427	0.8937	0.9823	0.9226	1.0424	3.0921	3.0098	3.1919	3.5083	3.295	3.723	53775	55195	7773	7732
GGAAAAA	0.5692	0.4082	0.7564	0.8463	0.4771	1.3473	2.34	2.2421	2.4511	1.9812	1.7229	2.1971	FALSE	FALSE	FALSE			0.4274	0.408	0.446	0.5047	0.4551	0.5804							29975	30172	2995	2769
GGAAAAG	1.4367	1.413	1.4608	1.2737	1.201	1.3509	5.6375	5.4528	5.8553	3.628	3.3639	3.9259	TRUE	TRUE	TRUE	4	-15.5326	0.1774	0.1708	0.1834	0.2756	0.2547	0.2973	4.4346	4.2696	4.5848	6.8908	6.368	7.4318	113869	114974	12181	11600
GGAAAGA	0.4734	0.454	0.4917	0.4581	0.3858	0.5232	1.6728	1.6611	1.6833	1.3027	1.2796	1.3244	TRUE	TRUE	TRUE	6	-16.2439	0.5978	0.5941	0.602	0.7676	0.7551	0.7815	9.9633	9.9012	10.0335	12.7939	12.5843	13.0249	376955	377616	36539	36122
GGAAAGG	2.4988	2.3652	2.6543	1.9005	1.6386	2.1788	1.2116	1.2024	1.2205	1.048	1.0195	1.0736	TRUE	TRUE	TRUE	8	-16.8621	0.8254	0.8193	0.8317	0.9542	0.9314	0.9809	10.3169	10.2417	10.3959	11.9275	11.6431	12.2609	223117	224833	22340	22231
GGAAGAA	0.462	0.4504	0.4721	0.4325	0.3953	0.4763	3.316	3.2679	3.3633	2.6271	2.5241	2.7305	TRUE	TRUE	TRUE	7	-16.027	0.3016	0.2973	0.306	0.3806	0.3662	0.3962	4.3081	4.2475	4.3715	5.4378	5.2319	5.6597	189381	189822	18007	17538
GGAAGAG	2.7121	2.5942	2.817	2.0148	1.8226	2.2365	1.5734	1.5571	1.5884	1.4733	1.4209	1.5318	TRUE	TRUE	TRUE	9	-16.509	0.6356	0.6296	0.6422	0.6787	0.6528	0.7038	7.0618	6.9952	7.1358	7.5416	7.2536	7.8198	113892	115043	12289	12158
GGAAGGA	0.9767	0.9369	1.0172	0.8734	0.7539	0.9686	1.0362	1.0303	1.0422	0.8696	0.8493	0.889	TRUE	TRUE	TRUE	14	-17.611	0.9651	0.9595	0.9706	1.15	1.1249	1.1774	6.8933	6.8536	6.9328	8.214	8.0347	8.4103	311611	312548	27432	27326
GGAAGGG	2.0611	1.7543	2.3885	1.2127	0.7588	1.7368	0.7964	0.7852	0.8077	0.8564	0.8174	0.9012	TRUE	TRUE	TRUE	18	-18.2305	1.2557	1.2381	1.2736	1.1677	1.1096	1.2234	6.9758	6.8782	7.0753	6.4871	6.1646	6.7966	80768	81841	9689	9665
GGAGAAA	0.5146	0.5053	0.5249	0.4791	0.4463	0.5151	3.1382	3.1015	3.1742	2.4037	2.3194	2.4764	TRUE	TRUE	TRUE	7	-15.9939	0.3187	0.315	0.3224	0.416	0.4038	0.4311	4.5522	4.5006	4.6061	5.9432	5.7687	6.1592	266958	267610	24459	23842
GGAGAAG	2.7277	2.6335	2.8301	2.0941	1.8841	2.3537	1.9436	1.9238	1.9641	1.598	1.5481	1.65	TRUE	TRUE	TRUE	9	-16.4889	0.5145	0.5091	0.5198	0.6258	0.6061	0.646	5.7168	5.6571	5.7756	6.9531	6.734	7.1773	184500	186351	15305	15116
GGAGAGA	0.9009	0.8535	0.963	0.8114	0.6882	0.9548	0.881	0.8732	0.8878	0.7666	0.7486	0.7872	TRUE	TRUE	TRUE	11	-17.2078	1.1351	1.1264	1.1452	1.3045	1.2703	1.3358	10.3189	10.2398	10.411	11.8587	11.5484	12.1439	209694	210347	21687	21621
GGAGAGG	1.6704	1.3805	2.1307	1.4349	0.9311	2.1009	0.8036	0.7935	0.8155	0.885	0.8522	0.9209	TRUE	TRUE	TRUE	15	-17.8189	1.2444	1.2262	1.2602	1.1299	1.0859	1.1734	8.296	8.1749	8.4016	7.533	7.2393	7.8229	68659	69574	9824	9803
GGAGGAA	1.3464	1.2982	1.4017	1.3835	1.2074	1.579	1.0573	1.05	1.0648	1.0346	1.0107	1.0587	TRUE	TRUE	TRUE	19	-17.3958	0.9458	0.9391	0.9524	0.9666	0.9446	0.9894	4.9779	4.9429	5.0125	5.0871	4.9713	5.2074	308665	310030	19313	19183
GGAGGAG	5.2923	3.5201	9.0669	1.1481	0.8252	1.5853	0.965	0.9474	0.9832	1.0098	0.9583	1.0693	TRUE	TRUE	TRUE	19	-17.8834	1.0363	1.0171	1.0555	0.9903	0.9352	1.0435	5.454	5.3531	5.5554	5.2121	4.9221	5.4922	50251	51136	7214	7169
GGAGGGA	1.4755	1.4042	1.5608	1.2017	0.9852	1.4433	0.7569	0.7464	0.7681	0.7769	0.7388	0.8124	TRUE	TRUE	TRUE	29	-18.9804	1.3212	1.3019	1.3398	1.2872	1.2309	1.3535	4.5558	4.4894	4.6199	4.4385	4.2446	4.6674	75112	75803	7650	7617
GGAGGGG	1.2983	1.1785	1.4335	0.7468	0.5607	1.0076	0.9319	0.9062	0.9568	0.9183	0.8678	0.9707	TRUE	TRUE	TRUE	33	-19.6009	1.0731	1.0452	1.1035	1.089	1.0302	1.1523	3.2517	3.1671	3.344	3.2999	3.1218	3.4919	28065	28378	5495	5454
GGGAAAA	0.5542	0.5445	0.563	0.4996	0.4647	0.535	3.2628	3.2176	3.3043	2.4245	2.3418	2.5017	TRUE	TRUE	TRUE	10	-16.4025	0.3065	0.3026	0.3108	0.4125	0.3997	0.427	3.0649	3.0264	3.1079	4.1246	3.9973	4.2702	269473	270321	23118	22545
GGGAAAG	2.9587	2.8399	3.0981	2.1246	1.8946	2.4091	1.5601	1.5408	1.5769	1.4544	1.4029	1.5027	TRUE	TRUE	TRUE	9	-16.8976	0.641	0.6342	0.649	0.6876	0.6655	0.7128	7.1221	7.0462	7.2113	7.6397	7.3941	7.9201	138722	140516	10543	10476
GGGAAGA	0.9458	0.9108	0.9845	0.8936	0.7977	0.983	0.8149	0.8094	0.821	0.6741	0.6598	0.6904	TRUE	TRUE	TRUE	14	-17.6098	1.2271	1.218	1.2355	1.4835	1.4484	1.5156	8.7653	8.7002	8.8249	10.5961	10.346	10.8258	278682	279657	26943	26899
GGGAAGG	1.6418	1.3584	1.9561	1.287	1.0051	1.5453	0.7745	0.7624	0.7866	0.8208	0.7821	0.8628	TRUE	TRUE	TRUE	16	-18.228	1.2912	1.2713	1.3116	1.2183	1.159	1.2786	8.0697	7.9456	8.1978	7.6145	7.2439	7.9913	65277	66186	8273	8234
GGGAGAA	1.1688	1.1384	1.2027	1.0771	0.9952	1.1675	1.1621	1.1545	1.1687	1.0495	1.0278	1.0724	TRUE	TRUE	TRUE	18	-17.392	0.8605	0.8557	0.8662	0.9528	0.9325	0.973	4.7806	4.7536	4.8121	5.2935	5.1805	5.4053	344004	345114	32571	32335
GGGAGAG	9.1271	4.7334	18.4504	2.5848	1.7899	4.0258	1.0274	1.0108	1.0464	1.2115	1.1597	1.2712	TRUE	TRUE	TRUE	20	-17.8757	0.9733	0.9557	0.9893	0.8254	0.7867	0.8623	4.8667	4.7783	4.9466	4.1271	3.9333	4.3115	44460	45230	7267	7214
GGGAGGA	1.6572	1.5514	1.7658	1.1145	0.8968	1.366	0.7795	0.7675	0.7916	0.8154	0.7769	0.8555	TRUE	TRUE	TRUE	27	-18.9768	1.2829	1.2633	1.3029	1.2264	1.1689	1.2872	4.7514	4.6788	4.8257	4.5422	4.3293	4.7673	64786	65511	8190	8158
GGGAGGG	1.1744	1.0321	1.3104	1.2101	0.9637	1.4704	0.949	0.9222	0.9784	0.9886	0.9397	1.0342	TRUE	TRUE	TRUE	30	-19.5965	1.0537	1.0221	1.0844	1.0115	0.9669	1.0642	3.5125	3.4069	3.6145	3.3718	3.2231	3.5472	23810	24114	7266	7225
GGGGAAA	1.4036	1.3724	1.4376	1.2677	1.1875	1.359	1.0603	1.0541	1.0663	0.9428	0.9207	0.9621	TRUE	TRUE	TRUE	24	-17.7783	0.9431	0.9378	0.9487	1.0607	1.0394	1.0861	3.9297	3.9076	3.9528	4.4195	4.3308	4.5255	415831	417524	28986	28866
GGGGAAG	2.6803	2.2111	3.3059	1.8976	1.4017	2.7185	0.9637	0.946	0.9819	1.0075	0.9513	1.0659	TRUE	TRUE	TRUE	26	-18.2715	1.0377	1.0184	1.0571	0.9926	0.9382	1.0512	3.991	3.9171	4.0657	3.8175	3.6084	4.0431	53148	54089	5137	5115
GGGGAGA	1.5061	1.4167	1.5921	1.0961	0.8614	1.3087	0.758	0.7417	0.7717	0.8152	0.7752	0.8542	TRUE	TRUE	TRUE	26	-18.9816	1.3193	1.2958	1.3483	1.2267	1.1707	1.29	5.0741	4.984	5.1856	4.718	4.5026	4.9615	44764	45182	6047	6013
GGGGAGG	1.2222	1.1152	1.3426	1.0446	0.8065	1.3212	0.9526	0.9309	0.976	0.9904	0.9417	1.0462	TRUE	TRUE	TRUE	32	-19.5987	1.0498	1.0246	1.0742	1.0097	0.9558	1.0619	3.2805	3.2018	3.357	3.1553	2.987	3.3185	26817	27132	6096	6051
GGGGGAA	1.5163	1.3955	1.6539	1.2019	0.9408	1.4931	0.6067	0.5974	0.6152	0.7315	0.6984	0.7687	TRUE	TRUE	TRUE	24	-19.1996	1.6483	1.6255	1.6739	1.3671	1.3009	1.4318	6.8678	6.7729	6.9747	5.6961	5.4204	5.966	84835	85501	7212	7165
GGGGGAG	1.311	1.1901	1.4537	1.1304	0.8511	1.4528	0.8186	0.7991	0.8398	0.8791	0.8304	0.93	TRUE	TRUE	TRUE	28	-19.6738	1.2216	1.1908	1.2514	1.1375	1.0753	1.2042	4.3628	4.2527	4.4693	4.0626	3.8402	4.3009	31323	31866	6033	6004
GGGGGGA	1.376	1.2245	1.5586	0.9892	0.7563	1.2276	0.8501	0.8257	0.8753	0.9105	0.8549	0.9655	TRUE	TRUE	TRUE	20	-20.892	1.1763	1.1425	1.2111	1.0983	1.0357	1.1697	5.8817	5.7123	6.0555	5.4915	5.1787	5.8486	22695	22923	4426	4392
GGGGGGG	1.1272	0.9472	1.3143	0.9766	0.7673	1.2038	1.0036	0.9742	1.0383	0.9648	0.9098	1.0168	TRUE	TRUE	TRUE	20	-21.9331	0.9964	0.9631	1.0265	1.0365	0.9835	1.0991	4.9821	4.8156	5.1324	5.1824	4.9174	5.4957	19761	19975	5752	5697

### Sheet: Sheet3
sequence	n_dwells_bound	n_dwells_unbound
AAAAAAA	861	847
AAAAAAG	1086	1042
AAAAAGA	1191	1178
AAAAAGG	11065	10702
AAAAGAA	1078	1038
AAAAGAG	9858	9478
AAAAGGA	5291	5099
AAAAGGG	25650	25358
AAAGAAA	1325	1294
AAAGAAG	7346	6952
AAAGAGA	4991	4832
AAAGAGG	26937	26623
AAAGGAA	3784	3561
AAAGGAG	22895	22555
AAAGGGA	31518	31109
AAAGGGG	18197	18137
AAGAAAA	880	836
AAGAAAG	8837	8496
AAGAAGA	5650	5505
AAGAAGG	22488	22177
AAGAGAA	5243	4990
AAGAGAG	21339	21048
AAGAGGA	26440	26120
AAGAGGG	16805	16740
AAGGAAA	6125	5865
AAGGAAG	19435	19201
AAGGAGA	27345	27094
AAGGAGG	13248	13217
AAGGGAA	25491	25069
AAGGGAG	15422	15345
AAGGGGA	28848	28750
AAGGGGG	6397	6367
AGAAAAA	1571	1508
AGAAAAG	12917	12519
AGAAAGA	8834	8612
AGAAAGG	28272	27884
AGAAGAA	4739	4542
AGAAGAG	20102	19783
AGAAGGA	30303	29974
AGAAGGG	24233	24157
AGAGAAA	9582	9245
AGAGAAG	25387	25071
AGAGAGA	28446	28208
AGAGAGG	20020	19940
AGAGGAA	35837	35382
AGAGGAG	15809	15714
AGAGGGA	33002	32916
AGAGGGG	8401	8362
AGGAAAA	8807	8491
AGGAAAG	21960	21689
AGGAAGA	33546	33240
AGGAAGG	16536	16457
AGGAGAA	31964	31515
AGGAGAG	17444	17363
AGGAGGA	26395	26279
AGGAGGG	8868	8808
AGGGAAA	36405	35937
AGGGAAG	13934	13918
AGGGAGA	22623	22578
AGGGAGG	6410	6370
AGGGGAA	42820	42621
AGGGGAG	6094	6045
AGGGGGA	8935	8898
AGGGGGG	5495	5448
GAAAAAA	1436	1371
GAAAAAG	2687	2428
GAAAAGA	6560	6290
GAAAAGG	12965	12544
GAAAGAA	3783	3591
GAAAGAG	11748	11337
GAAAGGA	20181	19797
GAAAGGG	16599	16449
GAAGAAA	3636	3379
GAAGAAG	9543	9031
GAAGAGA	19308	19047
GAAGAGG	15113	14989
GAAGGAA	14456	14110
GAAGGAG	10666	10567
GAAGGGA	30261	30129
GAAGGGG	7937	7921
GAGAAAA	5219	4915
GAGAAAG	13367	12975
GAGAAGA	24851	24554
GAGAAGG	15227	15133
GAGAGAA	23273	22796
GAGAGAG	14892	14764
GAGAGGA	22190	22066
GAGAGGG	9113	9058
GAGGAAA	29319	28867
GAGGAAG	9146	9080
GAGGAGA	18732	18670
GAGGAGG	9303	9276
GAGGGAA	24103	24005
GAGGGAG	6641	6604
GAGGGGA	7293	7243
GAGGGGG	7773	7732
GGAAAAA	2995	2769
GGAAAAG	12181	11600
GGAAAGA	36539	36122
GGAAAGG	22340	22231
GGAAGAA	18007	17538
GGAAGAG	12289	12158
GGAAGGA	27432	27326
GGAAGGG	9689	9665
GGAGAAA	24459	23842
GGAGAAG	15305	15116
GGAGAGA	21687	21621
GGAGAGG	9824	9803
GGAGGAA	19313	19183
GGAGGAG	7214	7169
GGAGGGA	7650	7617
GGAGGGG	5495	5454
GGGAAAA	23118	22545
GGGAAAG	10543	10476
GGGAAGA	26943	26899
GGGAAGG	8273	8234
GGGAGAA	32571	32335
GGGAGAG	7267	7214
GGGAGGA	8190	8158
GGGAGGG	7266	7225
GGGGAAA	28986	28866
GGGGAAG	5137	5115
GGGGAGA	6047	6013
GGGGAGG	6096	6051
GGGGGAA	7212	7165
GGGGGAG	6033	6004
GGGGGGA	4426	4392
GGGGGGG	5752	5697
